# The trifecta of disease avoidance, silique shattering resistance and flowering period elongation achieved by the *BnaIDA* editing in *Brassica napus*

**DOI:** 10.1101/2022.06.09.493885

**Authors:** Rui Geng, Yue Shan, Lei Li, Chun-Lin Shi, Jin Wang, Wei Zhang, Rehman Sarwar, Yi-Xuan Xue, Yu-Long Li, Ke-Ming Zhu, Zheng Wang, Li-Zhang Xu, Reidunn B. Aalen, Xiao-Li Tan

## Abstract

Rapeseed (*Brassica napus*) oil is a main vegetable oil source in the world. The devastating disease of stem rot caused by the necrotrophic fungus *Sclerotinia sclerotiorum* and pod shattering led to a great yield loss in *Brassica napus. S*.*sclerotiorum* infects the rapeseed by the detached floral petals, in which the released ascospores land and germinate as mycelium, then the petals fall on the leaves at lower part of the rapeseed and heavily attacks the leaves and stems. The prevention of petal-shedding is a promising approach to avoid the stem rot damage, moreover, longer period of flowering time will bring rapeseed flower tourism a huge economic benefit. Notably, IDA (INFLORESCENCE DEFICIENT IN ABSCISSION) and IDA-LIKE(IDL) protein control floral organ abscission in *Arabidopsis thaliana*. In our study, the precisely editing of two IDA homologues genes using CRISPR/Cas9 system in *Brassica napus* caused the petal attaching to the flower till pod mature and enhancing the silique dehiscence resistance. Incubating the *S.sclerotiorum* to petal showed the edited rapeseed avoiding the infection of *S.sclerotiorum* RNA-Seq analysis demonstrated that in the editted plant, the genes involed in IDA pathway were regulated, while other genes keep unaltered. Investigation of agronomic traits showed that no positive the agronimic traits was introduced in editted plant. Our study demonstrated that mutation of two BnaIDAs creating a promising germplasm for disease avoidance, siliques shattering resistance and flowering period elongation which will contribute great to rapeseed industry.
