## Supplementary material for "The trifecta of disease avoidance, silique shattering resistance and flowering period elongation achieved by the *BnaIDA* editing in *Brassica napus*": Table S1

### Sheet: Sheet1
Primer name	sequence(5`-3`)	Note
BnIDA-DT1-BsF	ATATATGGTCTCGATTGTACGATGGTTCTGCTCTGTCGTT	Construction of CRISPR/cas9 vector
BnIDA-DT1-F0	TGTACGATGGTTCTGCTCTGTCGTTTTAGAGCTAGAAATAGC
BnIDA-DT2-R0	AACCGGTGGCTCCAATTCTTGCACAATCTCTTAGTCGACTCTAC
BnIDA-DT2-BsR	ATTATTGGTCTCGAAACCGGTGGCTCCAATTCTTGCACAA
Cas9-F	TGCAGGAGATTTTCTCCAACGA	Indification of transgentic line
Cas9-R	AGCCTTCGTAATCTCGGTGTTCA
T2-F	TACGATGGTTCTGCTCTT	Rapid identification
A2-R	ATTCTTCATCTCCACGGT
OT1-15F	ATGGCTTCTGTGTTGCTAC	Off-Target analysis
OT1-15R	TTACAAGCTACTCATTCG
OT2-3F	ACCGAAGATGACACTACCAA
OT2-3R	AATAAAGAAAGCAGCCCAAG
BnActin-QF	TGTTGCTATCCAGGCTGTTCTTTC	qRT-PCR analysis
BnActin-QR	GATAGCGTGAGGAAGAGCATAACC
BnIDA-Q-F1	GAGTAGCTCTTCTTATGTGGCC
BnIDA-Q-R1	GGCAAGTAACCAGAAATAAGGC
BnMAPK6-F	CCAGCTTCTGTAATAACAAGGGAAT
BnMAPK6-R	TGGTGGGTCAACCAACATCG
BnBP/KNAT1-F	AGCCATCCACAATACTCAAGAA
BnBP/KNAT1-R	CGCCGTAATTTTATCAACCACT
BnKNAT6-F	ATGTGACTACTCAGATAAGCCG
BnKNAT6-R	GGATACGAAGGATGACAAGCT
BnHAE-F	GCCTTACTATGTGGAAGACGTA
BnHAE-R	AAAGGTCCACTTTTCTGGTTCT
BnHSL2-F	GGCAATAGATCTCTCCGACTAC
BnHSL2-R	AAGAGTGATGTTGATGAGCGTA
