## Supplementary material for "The trifecta of disease avoidance, silique shattering resistance and flowering period elongation achieved by the *BnaIDA* editing in *Brassica napus*": Table S2

### Sheet: Sheet1
	Gene ID	Functional Notes		Gene ID	Functional Notes
Up-regulated expression	BGI_novel_G000354	catalytic activity, ubiquitin-protein transferase activity	Down-regulated expression	BGI_novel_G001754	NB-LRR protein SUMM2, heterocyclic compound binding, ADP binding, small molecule binding
	BGI_novel_G000745	catalytic activity, UDP-glucuronate decarboxylase activity		BGI_novel_G001905	cellular component organization or biogenesis, multicellular organismal process, reproduction
	BGI_novel_G000817	peroxidase, binding, F-box and leucine-rich repeat protein		BGI_novel_G002300	non-information
	BGI_novel_G001236	non-information		BGI_novel_G002492	agmatine deiminase, hydrolase activity, catalytic activity, small molecule metabolic process
	BGI_novel_G001379	replication factor A1, intrinsic component of membrane		BGI_novel_G003740	non-information
	BGI_novel_G001380	replication factor A1, intrinsic component of membrane		BGI_novel_G003741	non-information
	BGI_novel_G001381	G2/mitotic-specific cyclin-B, host intracellular part		BnaA01T0161300ZS	plastin-1, DNA conformation change, metabolic process, DNA topoisomerase activity, cellular anatomical entity, catalytic activity, nucleic acid binding
	BGI_novel_G001415	non-information		BnaA01T0389300ZS.2	protein phosphatase 4 regulatory subunit 3
	BGI_novel_G001630	catalytic activity, ubiquitin-protein transferase activity		BnaA02T0142500ZS	vesicle-associated membrane protein 72, integral component of membrane
	BGI_novel_G001975	non-information		BnaA02T0142800ZS	pyruvate kinase, transferase activity, transferring phosphorus-containing groups, kinase activity, catalytic activity, cation binding
	BGI_novel_G002019	non-information		BnaA02T0145200ZS	multidrug resistance protein, MATE family, transmembrane transporter activity, transporter activity, secondary active transmembrane transporter activity
	BGI_novel_G002209	response to abiotic stimulus, response to light intensity		BnaA02T0152400ZS	ribosomal RNA-processing protein 12, integral component of membrane, cellular anatomical entity
	BGI_novel_G002620	vacuolar protein sorting-associated protein 45		BnaA03T0266800ZS	protein phosphatase 1 regulatory subunit 7, dynein assembly factor 1, axonemal
	BGI_novel_G002750	non-information		BnaA03T0345300ZS	aquaporin TIP, transmembrane transporter activity, intrinsic component of membrane
	BGI_novel_G003021	centromeric protein E, tubulin binding, hydrolase activity, acting on acid anhydrides, in phosphorus-containing anhydrides		BnaA03T0477300ZS.2	26S proteasome regulatory subunit N1, ubiquitin carboxyl-terminal hydrolase 7, transcription factor MYC2, RWP-RK transcription factor familiy
	BGI_novel_G003249	replication factor A1		BnaA05T0183000ZS.1	chorismate synthase, lyase activity, carbon-oxygen lyase activity, acting on phosphates, catalytic activity, small molecule biosynthetic process, organic acid biosynthetic process, primary metabolic process
	BGI_novel_G003250	replication factor A1		BnaA05T0361700ZS	pre-mRNA-splicing factor SPF27
	BGI_novel_G003309	non-information		BnaA06T0397000ZS	replication factor A1
	BGI_novel_G003343	non-information		BnaA07T0106900ZS	phospholipid-translocating ATPase, ATPase-coupled intramembrane lipid transporter activity, anion binding, metal ion binding, purine nucleotide binding, biological regulation, regulation of membrane lipid distribution
	BGI_novel_G003417	beta-glucosidase		BnaA07T0231600ZS.3	nucleoprotein TPR, epidermal growth factor receptor substrate 15, nucleocytoplasmic transport, nuclear transport, establishment of localization in cell
	BGI_novel_G003695	myrosinase, hydrolase activity, catalytic activity, acting on glycosyl bonds, thioglucosidase activity		BnaA07T0231700ZS	YTH domain-containing family protein, nucleic acid binding, organic cyclic compound binding, heterocyclic compound binding
	BnaA01T0232700ZS.1	interleukin-1 receptor-associated kinase 4, purine nucleotide binding, anion binding		BnaA08T0167300ZS	MFS transporter, OPA family, solute carrier family 37 (glycerol-3-phosphate transporter), member 1/2, asparagine synthase (glutamine-hydrolysing)
	BnaA02T0151400ZS	vacuolar protein 8		BnaA08T0168700ZS	aconitate hydratase, citrate dehydratase activity, carbon-oxygen lyase activity, catalytic activity, lyase activity
	BnaA03T0046400ZS	sterile alpha motif and leucine zipper containing kinase AZK, anion binding, heterocyclic compound binding, catalytic activity, ATP binding, kinase activity		BnaA08T0225200ZS	non-information
	BnaA03T0174900ZS	replication factor A1, S-phase kinase-associated protein 1		BnaA08T0310800ZS	protein transport protein SEC23, transition metal ion binding, metal ion binding, ER to Golgi transport vesicle membrane, transport vesicle, nitrogen compound transport, vesicle budding from membrane
	BnaA03T0430300ZS.1	kinesin family member, catalytic activity, heterocyclic compound binding, small molecule binding		BnaA09T0005400ZS.1	glycogen synthase kinase 3 beta, transferase activity, catalytic activity, transferase activity, phosphotransferase activity, small molecule binding
	BnaA03T0510000ZS	gamma-glutamyltranspeptidase / glutathione hydrolase / leukotriene-C4 hydrolase, threonine-type peptidase activity, catalytic activity, omega peptidase activity		BnaA09T0013700ZS.1	glycogen synthase kinase 3 beta, purine ribonucleotide binding, catalytic activity, protein serine/threonine kinase activity, transferase activity, small molecule binding
	BnaA03T0559300ZS	two-component response regulator ARR-B family, collagen, type I, alpha, DNA binding, nucleic acid binding		BnaA09T0689700ZS	endoglucanase, hydrolase activity, hydrolyzing O-glycosyl compounds, catalytic activity, response to other organism, cellular polysaccharide metabolic process, response to external stimulus
	BnaA04T0138500ZS	SRS transcription factor familiy		BnaA10T0213500ZS.1	serine/threonine-protein kinase OSR1/STK39, catalytic activity, transferase activity, purine ribonucleoside triphosphate binding, phosphotransferase activity, ATP binding, small molecule binding, protein kinase activity
	BnaA04T0155600ZS	fumarylacetoacetase, cellular anatomical entity, integral component of membrane		BnaC01T0368600ZS.1	non-information
	BnaA04T0184300ZS.2	CCR4-NOT transcription complex subunit 4, catalytic activity, ubiquitin-protein transferase activity, transferase activity		BnaC02T0057500ZS	non-information
	BnaA04T0267400ZS	(methylthio)alkanaldoxime N-monooxygenase, oxidoreductase activity, catalytic activity, oxidoreductase activity, acting on paired donors, with incorporation or reduction of molecular oxygen		BnaC02T0135500ZS	ATP-dependent RNA helicase DHX8/PRP22, small molecule binding, ATP binding, purine nucleotide binding, hydrolase activity, helicase activity
	BnaA05T0361600ZS	putative transcriptional regulator, myotubularin-related protein 1/2, pre-mRNA-splicing factor SPF27		BnaC02T0190800ZS.1	cleavage and polyadenylation specificity factor subunit 1, nucleic acid binding, membrane-bounded organelle
	BnaA05T0361800ZS	protein disulfide-isomerase A1, pre-mRNA-splicing factor SPF27, myotubularin-related protein 1/2		BnaC02T0443100ZS.1	transmembrane transporter activity, integral component of membrane, intrinsic component of membrane
	BnaA07T0272000ZS	1,3-beta-glucanosyltransferase GAS1		BnaC04T0356300ZS	intrinsic component of membrane, cellular anatomical entity, integral component of membrane
	BnaA08T0119600ZS.3	trichohyalin		BnaC05T0246800ZS	PERQ amino acid-rich with GYF domain-containing protein, homeobox protein Hox-A11, ATP-dependent RNA helicase DDX46/PRP5, nucleic acid binding, membrane-bounded organelle, regulation of macromolecule biosynthetic process
	BnaA08T0253700ZS	kinase, aspartic-type peptidase activity, catalytic activity, hydrolase activity,endopeptidase activity		BnaC05T0267500ZS.2	histone demethylase JARID1, membrane-bounded organelle, cellular anatomical entity, intracellular membrane-bounded organelle
	BnaA09T0704900ZS.1	non-information		BnaC06T0133500ZS	ketol-acid reductoisomerase, phosphatidylinositol phospholipase C, delta, transcription elongation factor SPT5, nucleic acid binding
	BnaC03T0205300ZS	interleukin-1 receptor-associated kinase 4, catalytic activity, ATP binding, phosphotransferase activity, alcohol group as acceptor, cell wall organization or biogenesis		BnaC06T0387100ZS	COX assembly mitochondrial protein 1, integral component of membrane
	BnaC03T0633800ZS.3	THO complex subunit 2, RNA metabolic process, RNA localization, cellular metabolic process		BnaC07T0200600ZS	actin-like protein 6A, metabolic process
	BnaC04T0230200ZS	bifunctional aspartokinase / homoserine dehydrogenase 1		BnaC08T0235000ZS	sister chromatid cohesion protein PDS5, mitotic sister chromatid segregation, chromosome segregation
	BnaC05T0198100ZS	programmed cell death protein 4, regulation of gene expression, regulation of biological process, negative regulation of nucleic acid-templated transcription		BnaC08T0386600ZS	ATP-binding cassette, subfamily C (CFTR/MRP), member 2, integral component of membrane, small molecule binding, ATP binding, ATPase-coupled transmembrane transporter activity, heterocyclic compound binding
	BnaC06T0133500ZS.1	ketol-acid reductoisomerase, phosphatidylinositol phospholipase C, delta, transcription elongation factor SPT5, DNA binding
	BnaC07T0082100ZS	tRNA guanosine-2'-O-methyltransferase, 5'-3' exoribonuclease 2, plasminogen activator inhibitor 1 RNA-binding protein, rRNA small subunit pseudouridine methyltransferase Nep1, mitogen-activated protein kinase organizer 1, cell wall, catalytic activity, endopeptidase activity,serine hydrolase activity
	BnaC07T0363300ZS	ubiquitin-like protein transferase activity, catalytic activity, transferase activity
	BnaC07T0417800ZS	adipocyte plasma membrane-associated protein, polycomb protein EED, intrinsic component of membrane, metal ion binding
	BnaC07T0498200ZS	mannose-1-phosphate guanylyltransferase,biosynthetic process, transferase activity, transferring phosphorus-containing groups, catalytic activity
	BnaC09T0365500ZS	peptide chain release factor 1, integral component of membrane, heterocyclic compound binding, nucleic acid binding
	Bnascaffold0025T0008600ZS	mannose-1-phosphate guanylyltransferase, transferase activity, transferring phosphorus-containing groups, catalytic activity
